# Endocannabinoids and their receptors modulate endometriosis pathogenesis and immune response

**DOI:** 10.1101/2023.10.11.561929

**Authors:** Harshavardhan Lingegowda, Katherine B Zutautas, Yuhong Wei, Priyanka Yolmo, Danielle J Sisnett, Alison McCallion, Madhuri Koti, Chandrakant Tayade

**Author notes:** Corresponding Author: Dr. Chandrakant Tayade Department of Biomedical and Molecular Sciences, Queen’s University, Kingston, ON, K7L 3N6. **Funding:** This research was supported with funds from Canadian Institutes of Health Research (CIHR).

## Abstract

Endometriosis (EM), characterized by the presence of endometrial-like tissue outside the uterus, is the leading cause of chronic pelvic pain and infertility in females of reproductive age. Despite its high prevalence, the molecular mechanisms underlying EM pathogenesis remain poorly understood. The endocannabinoid system (ECS) is known to influence several cardinal features of this complex disease including pain, vascularization, and overall lesion survival, but the exact mechanisms are not known. Utilizing CNR1 knockout (k/o), CNR2 k/o and wild type (WT) mouse models of EM, we reveal contributions of ECS and these receptors in disease initiation, progression, and immune modulation. Particularly, we identified EM-specific T cell dysfunction in the CNR2 k/o mouse model of EM. We also demonstrate the impact of decidualization- induced changes on ECS components, and the unique disease-associated transcriptional landscape of ECS components in EM. Imaging Mass Cytometry (IMC) analysis revealed distinct features of the microenvironment between CNR1, CNR2, and WT genotypes in the presence or absence of decidualization. This study, for the first time provides an in-depth analysis of the involvement of the ECS in EM pathogenesis and lays the foundation for the development of novel therapeutic interventions to alleviate the burden of this debilitating condition.
