## Supplementary Data 3 for "Endocannabinoids and their receptors modulate endometriosis pathogenesis and immune response"

### Sheet: CNR1 DD vs WT DD
Gene ID	Gene Symbol	Type	log2 (CNR1_DD / WT_DD)	Qvalue (CNR1_DD / WT_DD)
100033459	'Ifi208'	mRNA	4.00577	1.63859e-09
100038882	'Isg15'	mRNA	1.44311	0.0185159
101613	'Nlrp6'	mRNA	-3.43369	0.0369637
102639543	'Ifi206'	mRNA	1.67565	0.0123052
109648	'Npy'	mRNA	-2.74367	0.000874771
109828	'C7'	mRNA	-1.95478	0.00552326
11658	'Alcam'	mRNA	-1.62891	2.66677e-06
12288	'Cacna1c'	mRNA	-1.31921	2.96038e-10
12491	'Cd36'	mRNA	-1.09281	2.52467e-06
12630	'Cfi'	mRNA	-5.60017	2.0787e-23
12759	'Clu'	mRNA	-1.28071	8.72585e-05
12945	'Dmbt1'	mRNA	-4.58169	0.0185159
13587	'Ear2'	mRNA	-1.00994	0.0222974
14990	'H2-M2'	mRNA	-2.07742	0.00229279
15223	'Foxj1'	mRNA	-2.07373	0.00552326
15945	'Cxcl10'	mRNA	1.50766	0.029162
15951	'Ifi204'	mRNA	1.03293	0.0488032
15957	'Ifit1'	mRNA	1.62498	0.00426988
15958	'Ifit2'	mRNA	1.17306	0.00112434
15959	'Ifit3'	mRNA	1.86346	0.000309116
16175	'Il1a'	mRNA	-2.09214	0.000252524
16181	'Il1rn'	mRNA	-1.37208	0.000418678
16365	'Acod1'	mRNA	-1.84686	0.00821783
16523	'Kcnj8'	mRNA	-1.34006	0.00578893
16819	'Lcn2'	mRNA	-4.77952	1.30583e-15
17002	'Ltf'	mRNA	-7.4431	5.33942e-08
17329	'Cxcl9'	mRNA	1.77777	0.00663107
18751	'Prkcb'	mRNA	-1.04327	0.0132015
192201	'Wfdc15b'	mRNA	-4.62514	0.0160457
20302	'Ccl3'	mRNA	-1.82157	0.000762164
20310	'Cxcl2'	mRNA	-1.91473	0.00513413
20390	'Sftpd'	mRNA	-9.90722	2.51675e-19
217306	'Cd300e'	mRNA	2.51993	0.0449239
21946	'Pglyrp1'	mRNA	-2.37765	4.54482e-06
22242	'Umod'	mRNA	-6.02852	0.000110021
231655	'Oasl1'	mRNA	1.05693	0.0408598
235135	'Tmem45b'	mRNA	-3.51878	0.00449948
242122	'Vtcn1'	mRNA	-2.323	9.77892e-14
26365	'Ceacam1'	mRNA	-1.1447	0.00138852
380924	'Olfm4'	mRNA	-3.38458	0.000348364
50928	'Klrg1'	mRNA	-1.12197	0.0454037
54123	'Irf7'	mRNA	1.53693	0.00784739
54139	'Irf6'	mRNA	-2.08487	0.00065881
54199	'Ccrl2'	mRNA	-1.1592	0.00612739
56619	'Clec4e'	mRNA	-1.29133	0.012671
56644	'Clec7a'	mRNA	-1.12932	0.0209406
56838	'Ccl28'	mRNA	-4.45773	1.379e-17
58210	'Sectm1b'	mRNA	-8.09155	4.77845e-12
623121	'Ifi213'	mRNA	1.44613	0.044909
667370	'Ifit3b'	mRNA	1.60982	0.00333942
67701	'Wfdc2'	mRNA	-9.8436	1.40728e-13
68713	'Ifitm1'	mRNA	-1.63481	0.000872402
69097	'Trim15'	mRNA	-3.97269	0.0001361

### Sheet: CNR2 DD vs WT DD
Gene ID	Gene Symbol	Type	log2 (CNR2_DD / WT_DD)	Qvalue (CNR2_DD / WT_DD)
100033459	'Ifi208'	mRNA	3.11054	2.17976e-07
100689	'Spon2'	mRNA	-1.28424	0.0259191
108078	'Olr1'	mRNA	-2.532	0.00568403
109648	'Npy'	mRNA	-2.14405	0.0166034
110135	'Fgb'	mRNA	15.2268	0.000504275
110382	'C8b'	mRNA	24.5866	2.32187e-10
11535	'Adm'	mRNA	-1.97746	0.00454765
11537	'Cfd'	mRNA	-1.99425	0.018457
11806	'Apoa1'	mRNA	14.7631	0.000668505
11807	'Apoa2'	mRNA	9.92221	0.0061952
12007	'Azgp1'	mRNA	26.0906	1.65384e-11
12143	'Blk'	mRNA	-1.66815	0.0107647
12279	'C9'	mRNA	10.8139	0.0167291
12458	'Ccr6'	mRNA	-1.68311	0.0431355
12501	'Cd3e'	mRNA	-1.99255	0.00109151
12502	'Cd3g'	mRNA	-1.9294	3.78349e-06
12773	'Ccr4'	mRNA	-2.26757	0.0035169
12775	'Ccr7'	mRNA	-1.25057	0.000250048
12944	'Crp'	mRNA	6.71956	0.0377756
13874	'Ereg'	mRNA	-1.98304	0.00526473
14061	'F2'	mRNA	8.49545	0.00251627
14161	'Fga'	mRNA	12.7194	0.00379688
14462	'Gata3'	mRNA	-2.25505	0.000820403
14825	'Cxcl1'	mRNA	-1.39762	0.0237564
14997	'H2-M9'	mRNA	-2.31083	0.0339013
15019	'H2-Q8'	mRNA	-9.03921	2.18637e-16
15458	'Hpx'	mRNA	9.65175	0.00179717
16165	'Il13ra2'	mRNA	-1.92629	0.0100489
16184	'Il2ra'	mRNA	-1.51561	0.00930072
16185	'Il2rb'	mRNA	-1.69163	0.000140008
16193	'Il6'	mRNA	-1.61818	0.00809648
17082	'Il1rl1'	mRNA	-1.11402	0.0186435
171285	'Havcr2'	mRNA	-1.19508	0.000217212
17175	'Masp2'	mRNA	5.0464	0.0147565
17194	'Mbl1'	mRNA	24.5734	2.35136e-10
17195	'Mbl2'	mRNA	25.8573	2.49599e-11
18106	'Cd244a'	mRNA	-1.49545	0.0235271
18405	'Orm1'	mRNA	6.42008	0.0375456
18406	'Orm2'	mRNA	7.94415	0.0258811
18646	'Prf1'	mRNA	-3.56327	5.2249e-06
20219	'Apcs'	mRNA	24.2125	4.3712e-10
20292	'Ccl11'	mRNA	-1.17127	2.74658e-05
20296	'Ccl2'	mRNA	-1.06407	0.000396245
20299	'Ccl22'	mRNA	-1.33956	0.00134315
20706	'Serpinb9b'	mRNA	-2.96748	0.000247484
20710	'Serpinb9e'	mRNA	-6.61053	0.0215824
21949	'Tnfsf8'	mRNA	-2.11719	0.000712457
230558	'C8a'	mRNA	24.3898	3.17561e-10
234199	'Fgl1'	mRNA	8.45976	0.00608377
243958	'Siglecg'	mRNA	-1.89161	1.55557e-05
252837	'Ackr4'	mRNA	-2.01567	0.0056813
259301	'Leap2'	mRNA	20.4232	3.20234e-07
26366	'Ceacam10'	mRNA	-3.48703	0.0437041
381091	'H2-Eb2'	mRNA	-1.25	0.042314
50928	'Klrg1'	mRNA	-2.32492	0.000110258
56221	'Ccl24'	mRNA	-1.62695	0.0452328
58206	'Zbtb32'	mRNA	-1.562	0.0261337
66438	'Hamp2'	mRNA	9.47714	0.0103616
69379	'C8g'	mRNA	4.85026	0.0483469
77125	'Il33'	mRNA	-1.11098	0.0460562
77777	'Ulbp1'	mRNA	-1.42931	0.00094984
80901	'Cxcr6'	mRNA	-1.70427	0.0124261
84506	'Hamp'	mRNA	9.63271	0.0466282
94175	'Hrg'	mRNA	12.5692	0.00746232
99571	'Fgg'	mRNA	14.855	0.000783828

### Sheet: CNR1 UnD vs WT UnD
Gene ID	Gene Symbol	Type	log2 (CNR1_UnD / WT_UnD)	Qvalue (CNR1_UnD / WT_UnD)
100033459	'Ifi208'	mRNA	2.22859	1.44005e-07
108078	'Olr1'	mRNA	-1.89953	0.00394651
11501	'Adam8'	mRNA	-1.35707	2.25933e-11
11828	'Aqp3'	mRNA	-4.32977	0.000886798
12491	'Cd36'	mRNA	-1.49398	7.2787e-06
12523	'Cd84'	mRNA	-1.3397	1.1704e-11
12983	'Csf2rb'	mRNA	-1.20641	2.28314e-08
12984	'Csf2rb2'	mRNA	-1.27064	2.28314e-08
13040	'Ctss'	mRNA	-1.29603	1.11215e-07
13058	'Cybb'	mRNA	-1.72119	8.8192e-12
140497	'Cd300c2'	mRNA	-1.04974	1.16102e-06
14191	'Fgr'	mRNA	-1.05377	1.15526e-08
14289	'Fpr2'	mRNA	-1.13585	0.00367206
14462	'Gata3'	mRNA	-1.60979	0.0412618
14728	'Lilrb4a'	mRNA	-1.37391	2.40717e-10
14825	'Cxcl1'	mRNA	-1.25033	0.0116554
14990	'H2-M2'	mRNA	-2.25845	0.00170787
15439	'Hp'	mRNA	-1.03467	0.0379365
16000	'Igf1'	mRNA	-1.07036	0.00298199
16181	'Il1rn'	mRNA	-1.36477	5.22044e-12
16644	'Kng1'	mRNA	-3.62284	0.0404405
16687	'Krt6a'	mRNA	-6.29694	0.00198103
16854	'Lgals3'	mRNA	-1.55847	1.06347e-14
17079	'Cd180'	mRNA	-1.30155	2.39665e-06
17085	'Ly9'	mRNA	-1.35513	5.30602e-07
171285	'Havcr2'	mRNA	-1.0088	0.00157448
17474	'Clec4d'	mRNA	-1.24199	6.34821e-08
17916	'Myo1f'	mRNA	-1.31321	3.84418e-11
17948	'Naip2'	mRNA	-1.13306	0.00037097
18173	'Slc11a1'	mRNA	-1.20587	2.10085e-09
18405	'Orm1'	mRNA	-2.06455	0.0119544
18733	'Pirb'	mRNA	-1.1569	1.66016e-09
19204	'Ptafr'	mRNA	-1.04279	4.18717e-08
20308	'Ccl9'	mRNA	-1.19083	7.34122e-14
20706	'Serpinb9b'	mRNA	-2.59452	0.00780602
20710	'Serpinb9e'	mRNA	-21.5936	2.96935e-10
216799	'Nlrp3'	mRNA	-1.11025	4.84196e-05
217304	'Cd300lb'	mRNA	-1.41103	6.70801e-09
217305	'Cd300ld'	mRNA	-1.35632	8.59542e-08
218624	'Il31ra'	mRNA	-1.80871	0.0425519
21926	'Tnf'	mRNA	-1.15853	7.40837e-06
21938	'Tnfrsf1b'	mRNA	-1.00909	2.10085e-09
21943	'Tnfsf11'	mRNA	-1.80839	9.86274e-05
22164	'Tnfsf4'	mRNA	-1.26769	0.0463169
22177	'Tyrobp'	mRNA	-1.03308	2.37686e-05
227288	'Cxcr1'	mRNA	-2.30854	0.00182324
23845	'Clec5a'	mRNA	-1.123	8.10862e-08
24047	'Ccl19'	mRNA	-1.70381	0.0242502
279572	'Tlr13'	mRNA	-1.39724	5.63702e-14
330122	'Cxcl3'	mRNA	-1.22795	1.3763e-05
382551	'Cd300ld3'	mRNA	-1.14321	0.000335214
435653	'Fcrlb'	mRNA	-1.49982	1.91509e-12
56221	'Ccl24'	mRNA	-1.05824	0.0373423
56619	'Clec4e'	mRNA	-1.79903	2.73844e-13
56644	'Clec7a'	mRNA	-1.20004	8.10862e-08
60533	'Cd274'	mRNA	-1.04197	2.96935e-10
65221	'Slc15a3'	mRNA	-1.45474	2.56361e-14
72169	'Trim29'	mRNA	-2.48423	0.000673599
75345	'Slamf7'	mRNA	-1.50263	7.85361e-05
75766	'Dcstamp'	mRNA	-1.52077	0.0120837
77125	'Il33'	mRNA	-1.07197	0.0094464
77777	'Ulbp1'	mRNA	-1.26307	0.00963713
80901	'Cxcr6'	mRNA	-1.70059	0.0241132
83433	'Trem2'	mRNA	-1.015	0.0013981
94176	'Dock2'	mRNA	-1.10891	8.78509e-06

### Sheet: CNR2 UnD vs WT UnD
Gene ID	Gene Symbol	Type	log2 (CNR2_UnD / WT_UnD)	Qvalue (CNR2_UnD / WT_UnD)
100033459	'Ifi208'	mRNA	2.48978	3.27713e-07
100340	'Smpdl3b'	mRNA	-1.31595	9.73567e-05
11828	'Aqp3'	mRNA	-4.07182	0.0156699
14825	'Cxcl1'	mRNA	-1.40466	0.0106751
16644	'Kng1'	mRNA	-4.44363	0.0326097
16687	'Krt6a'	mRNA	-6.56891	0.0406925
17175	'Masp2'	mRNA	1.22218	0.0110204
20710	'Serpinb9e'	mRNA	-21.3182	2.44948e-09
218624	'Il31ra'	mRNA	-2.03295	0.0242644
53791	'Tlr5'	mRNA	-1.02437	0.00122916
77777	'Ulbp1'	mRNA	-1.20065	0.000170554

### Sheet: CNR1 DD vs UnD
Gene ID	Gene Symbol	Type	Qvalue (CNR1_DD / CNR1_UnD)	log2 (CNR1_DD / CNR1_UnD)
100033459	'Ifi208'	mRNA	0.00256819	1.22072
100038882	'Isg15'	mRNA	0.0152217	1.11844
101613	'Nlrp6'	mRNA	1.60771e-05	-4.67498
102639543	'Ifi206'	mRNA	0.000273132	1.65617
108078	'Olr1'	mRNA	1.92644e-10	2.39879
109828	'C7'	mRNA	0.000985775	-3.17617
11501	'Adam8'	mRNA	5.67536e-06	1.51324
11535	'Adm'	mRNA	0.000578556	2.20572
11537	'Cfd'	mRNA	0.0152779	1.5711
11658	'Alcam'	mRNA	1.67829e-13	-1.89285
11689	'Alox5'	mRNA	0.000903774	1.32445
11801	'Cd5l'	mRNA	0.00149034	1.33737
11846	'Arg1'	mRNA	3.46401e-05	1.54401
12229	'Btk'	mRNA	0.000348129	1.19251
12259	'C1qa'	mRNA	0.000156328	1.0401
12262	'C1qc'	mRNA	0.000239005	1.0744
12269	'C4bp'	mRNA	0.00153262	-4.62532
12288	'Cacna1c'	mRNA	3.55796e-07	-1.93146
12484	'Cd24a'	mRNA	5.55816e-07	-2.05578
12505	'Cd44'	mRNA	4.35471e-07	1.30647
12516	'Cd7'	mRNA	0.0202598	1.09137
12519	'Cd80'	mRNA	0.000113342	1.06038
12630	'Cfi'	mRNA	4.99265e-20	-6.99141
12759	'Clu'	mRNA	0.0106086	-1.18106
12768	'Ccr1'	mRNA	1.13859e-06	1.24492
12771	'Ccr3'	mRNA	0.018567	2.57332
12774	'Ccr5'	mRNA	9.51744e-08	1.62093
12825	'Col3a1'	mRNA	0.000224376	1.25755
12945	'Dmbt1'	mRNA	0.00586968	-4.84207
12978	'Csf1r'	mRNA	3.03905e-09	1.33742
12983	'Csf2rb'	mRNA	8.26155e-07	1.19327
12985	'Csf3'	mRNA	0.000244322	-3.04389
13011	'Cst7'	mRNA	0.00587665	1.71356
13038	'Ctsk'	mRNA	7.51372e-07	1.95928
13040	'Ctss'	mRNA	9.95997e-05	1.0717
13051	'Cx3cr1'	mRNA	0.000304946	1.0259
13214	'Defb1'	mRNA	0.0197157	-3.35744
13601	'Ecm1'	mRNA	1.24539e-07	1.09679
13733	'Adgre1'	mRNA	7.3164e-06	1.41461
14128	'Fcer2a'	mRNA	0.0300173	-2.02619
14129	'Fcgr1'	mRNA	4.22886e-05	1.4233
14133	'Fcna'	mRNA	0.0305257	1.15841
14191	'Fgr'	mRNA	4.99174e-05	1.01258
14462	'Gata3'	mRNA	3.47072e-08	2.89462
14598	'Ggt1'	mRNA	5.13339e-08	2.18826
14825	'Cxcl1'	mRNA	0.0105799	1.20517
14962	'Cfb'	mRNA	0.0358463	-1.381
14997	'H2-M9'	mRNA	0.00111134	2.83159
15013	'H2-Q2'	mRNA	1.36826e-05	-6.14448
15018	'H2-Q7'	mRNA	0.0028924	1.18906
15042	'H2-T24'	mRNA	0.000708577	1.08741
15162	'Hck'	mRNA	6.66726e-05	1.04965
15223	'Foxj1'	mRNA	8.97549e-06	-2.24681
15439	'Hp'	mRNA	6.67558e-07	1.58457
15945	'Cxcl10'	mRNA	1.72599e-07	2.33748
15951	'Ifi204'	mRNA	1.42078e-07	1.6437
15957	'Ifit1'	mRNA	0.00692443	1.32779
15958	'Ifit2'	mRNA	0.000190789	1.18227
15959	'Ifit3'	mRNA	0.00450187	1.50072
16175	'Il1a'	mRNA	0.00305435	-1.22206
16193	'Il6'	mRNA	8.00991e-05	1.65002
16523	'Kcnj8'	mRNA	0.000299114	-2.30164
16534	'Kcnn4'	mRNA	0.00708851	1.10294
16644	'Kng1'	mRNA	9.15735e-13	3.71391
16666	'Krt16'	mRNA	0.00417511	-3.85455
16687	'Krt6a'	mRNA	7.53867e-05	-3.54985
16819	'Lcn2'	mRNA	2.9863e-22	-7.26462
16854	'Lgals3'	mRNA	6.8414e-12	1.28246
16952	'Anxa1'	mRNA	1.43152e-12	1.03579
17002	'Ltf'	mRNA	7.19579e-19	-9.87988
170743	'Tlr7'	mRNA	3.42196e-08	1.15415
170744	'Tlr8'	mRNA	3.1542e-06	1.39772
17079	'Cd180'	mRNA	0.000142437	1.31733
17082	'Il1rl1'	mRNA	0.0175327	1.00284
17085	'Ly9'	mRNA	0.00137325	1.02656
171285	'Havcr2'	mRNA	3.76491e-13	2.14261
17174	'Masp1'	mRNA	0.00461006	2.08252
17242	'Mdk'	mRNA	5.5998e-08	-1.32898
17329	'Cxcl9'	mRNA	2.84962e-05	2.10806
17474	'Clec4d'	mRNA	9.09348e-08	1.09701
17916	'Myo1f'	mRNA	0.000282962	1.02131
17948	'Naip2'	mRNA	0.0087284	1.00527
18106	'Cd244a'	mRNA	4.80037e-09	2.13236
18173	'Slc11a1'	mRNA	5.17293e-07	1.08848
18405	'Orm1'	mRNA	0.00312152	2.36696
18636	'Cfp'	mRNA	0.000679734	1.0589
18733	'Pirb'	mRNA	4.78911e-06	1.05729
18784	'Pla2g5'	mRNA	0.00280709	-2.26489
19074	'Prg2'	mRNA	0.0233708	-1.20812
19200	'Pstpip1'	mRNA	0.000820612	1.12
192201	'Wfdc15b'	mRNA	0.000133677	-4.92028
19264	'Ptprc'	mRNA	7.46157e-05	1.04357
195046	'Nlrp1a'	mRNA	0.00293003	1.15812
19824	'Trim10'	mRNA	3.90158e-05	-3.44564
20128	'Trim30a'	mRNA	0.000446449	1.04865
20201	'S100a8'	mRNA	8.43657e-17	2.01132
20293	'Ccl12'	mRNA	0.000141827	1.78705
20296	'Ccl2'	mRNA	1.46564e-07	1.89172
20306	'Ccl7'	mRNA	2.13776e-06	1.7775
20308	'Ccl9'	mRNA	1.79971e-07	1.2014
20309	'Cxcl15'	mRNA	0.0315477	-5.34561
20375	'Spi1'	mRNA	0.000204394	1.23007
20390	'Sftpd'	mRNA	1.41754e-16	-12.0616
20555	'Slfn1'	mRNA	0.00102183	1.43295
20556	'Slfn2'	mRNA	6.05216e-06	1.02037
20706	'Serpinb9b'	mRNA	4.77849e-09	3.76215
20709	'Serpinb9f'	mRNA	1.25171e-05	5.87218
20710	'Serpinb9e'	mRNA	4.92078e-14	7.914
20737	'Spn'	mRNA	0.000114924	1.2535
209176	'Ido2'	mRNA	0.0159317	2.82466
209232	'Wfdc5'	mRNA	0.0158604	3.26081
21333	'Tac1'	mRNA	0.00548411	-6.35666
215707	'Ccdc92'	mRNA	0.00725413	-1.70403
217306	'Cd300e'	mRNA	0.0120243	2.22983
21938	'Tnfrsf1b'	mRNA	4.75158e-25	1.15442
21943	'Tnfsf11'	mRNA	1.69802e-16	3.20825
21946	'Pglyrp1'	mRNA	5.54089e-11	-4.42157
21949	'Tnfsf8'	mRNA	0.00039087	1.73347
22035	'Tnfsf10'	mRNA	0.00439516	-1.19617
22177	'Tyrobp'	mRNA	9.22526e-05	1.0298
22242	'Umod'	mRNA	0.000132315	-6.89021
22324	'Vav1'	mRNA	7.40177e-05	1.02689
22353	'Vip'	mRNA	0.00284517	-5.87199
22376	'Was'	mRNA	0.000169686	1.16712
226691	'Ifi207'	mRNA	1.72121e-06	1.48543
226695	'Ifi205'	mRNA	2.34638e-05	1.65517
232413	'Clec12a'	mRNA	0.00157097	1.22567
233080	'Ffar3'	mRNA	0.035319	-5.10792
235135	'Tmem45b'	mRNA	3.27632e-07	-5.0834
236312	'Ifi209'	mRNA	8.08991e-06	1.68435
237868	'Sarm1'	mRNA	0.0100035	-1.29835
23845	'Clec5a'	mRNA	2.17108e-05	1.22893
240754	'Lax1'	mRNA	0.0467419	-1.11169
242122	'Vtcn1'	mRNA	1.29605e-21	-3.05428
242700	'Ifnlr1'	mRNA	0.00421764	-1.24976
243958	'Siglecg'	mRNA	0.0127367	1.6055
245126	'Tarm1'	mRNA	0.00315155	1.15388
26365	'Ceacam1'	mRNA	0.000338081	-1.76452
26366	'Ceacam10'	mRNA	1.13324e-06	5.39218
26437	'Psg17'	mRNA	0.0483337	-2.49852
26888	'Clec4a2'	mRNA	2.28152e-05	1.31186
269799	'Clec4a1'	mRNA	0.000756918	1.28648
276950	'Slfn8'	mRNA	5.52083e-05	1.45734
279572	'Tlr13'	mRNA	8.87646e-07	1.33002
319352	'Pianp'	mRNA	0.00700661	-1.0587
321019	'Gpr183'	mRNA	0.000229635	1.63208
380924	'Olfm4'	mRNA	6.39505e-12	-5.04232
381308	'Ifi211'	mRNA	3.34059e-07	1.4002
382551	'Cd300ld3'	mRNA	0.0038361	1.308
384059	'Tlr12'	mRNA	0.000127502	-1.70281
387510	'Ifnk'	mRNA	0.000868482	4.78418
434219	'Trim30c'	mRNA	0.00245307	1.77909
434341	'Nlrc5'	mRNA	8.75529e-08	1.08358
435653	'Fcrlb'	mRNA	1.1001e-05	1.66242
53791	'Tlr5'	mRNA	0.00117552	1.21274
54123	'Irf7'	mRNA	0.0072801	1.14297
54139	'Irf6'	mRNA	6.97913e-09	-3.19531
54483	'Mefv'	mRNA	8.04972e-05	1.365
54725	'Cadm1'	mRNA	3.53525e-13	-1.70749
56221	'Ccl24'	mRNA	0.000679763	1.14535
56554	'Raet1d'	mRNA	0.000300117	1.20957
56744	'Pf4'	mRNA	0.00179863	1.15381
56838	'Ccl28'	mRNA	4.42903e-08	-5.84378
57266	'Cxcl14'	mRNA	0.00643558	-1.95401
58185	'Rsad2'	mRNA	0.000556061	1.52933
58210	'Sectm1b'	mRNA	8.68976e-10	-9.26982
60533	'Cd274'	mRNA	3.74554e-09	1.03552
623121	'Ifi213'	mRNA	0.000864595	1.4791
629756	'Wfdc10'	mRNA	0.00145604	-6.14132
64435	'Fcamr'	mRNA	4.6698e-05	-5.11002
667370	'Ifit3b'	mRNA	0.029313	1.14376
667977	'Gm8909'	mRNA	0.00367092	1.07409
66873	'Tril'	mRNA	4.12026e-07	-1.76187
670558	'H60c'	mRNA	0.0325215	-2.17097
67405	'Nts'	mRNA	0.000364742	1.25697
67701	'Wfdc2'	mRNA	3.52442e-21	-11.2439
68713	'Ifitm1'	mRNA	5.16471e-14	-2.45641
69097	'Trim15'	mRNA	3.60279e-09	-5.01503
72169	'Trim29'	mRNA	0.00488401	1.37947
73149	'Clec4a3'	mRNA	0.00109838	1.20065
74048	'Vsir'	mRNA	8.85955e-16	1.01498
75766	'Dcstamp'	mRNA	0.00464513	2.24924
77125	'Il33'	mRNA	0.000442322	1.27042
77777	'Ulbp1'	mRNA	0.000478373	1.45975
81897	'Tlr9'	mRNA	0.00178442	1.38944
83430	'Il23a'	mRNA	0.00330929	-2.23021
83433	'Trem2'	mRNA	2.97432e-07	1.06057
93806	'Serpinb9g'	mRNA	0.00709185	3.85603
94176	'Dock2'	mRNA	2.20193e-05	1.24308
94185	'Tnfrsf21'	mRNA	0.00153059	1.16506
96875	'Prg4'	mRNA	0.0257688	1.47061

### Sheet: CNR2 DD vs UnD
Gene ID	Gene Symbol	Type	log2 (CNR2_DD / CNR2_UnD)	Qvalue (CNR2_DD / CNR2_UnD)
101613	'Nlrp6'	mRNA	6.91258	0.00195581
110135	'Fgb'	mRNA	29.7936	9.39046e-19
110382	'C8b'	mRNA	25.1522	5.21356e-14
11806	'Apoa1'	mRNA	13.9643	0.000350019
11807	'Apoa2'	mRNA	9.16334	0.000808038
11808	'Apoa4'	mRNA	24.8765	1.04224e-13
12007	'Azgp1'	mRNA	12.2165	0.0059035
12269	'C4bp'	mRNA	7.65829	0.0438703
12279	'C9'	mRNA	8.30441	0.0120638
12477	'Ctla4'	mRNA	-1.29937	0.0420049
12944	'Crp'	mRNA	7.78665	0.00494901
14061	'F2'	mRNA	7.80444	0.00322837
14161	'Fga'	mRNA	29.737	9.39046e-19
15458	'Hpx'	mRNA	9.17228	0.000104208
16644	'Kng1'	mRNA	9.58932	6.33211e-05
17194	'Mbl1'	mRNA	25.1784	5.079e-14
17195	'Mbl2'	mRNA	26.454	3.3654e-15
18405	'Orm1'	mRNA	6.51079	0.00793095
18406	'Orm2'	mRNA	7.8045	0.0305207
20186	'Nr1h4'	mRNA	4.29527	0.0334752
20219	'Apcs'	mRNA	10.6119	0.0318091
20299	'Ccl22'	mRNA	-1.01357	0.0262367
209176	'Ido2'	mRNA	4.59482	0.0154367
22370	'Vtn'	mRNA	4.99438	0.0301407
230558	'C8a'	mRNA	11.139	0.0187841
234199	'Fgl1'	mRNA	7.65944	0.00697236
259301	'Leap2'	mRNA	22.2371	5.44085e-11
57757	'Pglyrp2'	mRNA	4.84521	0.0241275
66107	'Wfdc21'	mRNA	5.27143	0.0476444
84506	'Hamp'	mRNA	11.8257	0.00902957
94175	'Hrg'	mRNA	27.1025	7.38176e-16
99571	'Fgg'	mRNA	14.3937	0.000305314

### Sheet: CNR2 UnD vs CNR1 UnD
Gene ID	Gene Symbol	Type	log2 (CNR2_UnD / CNR1_UnD)	Qvalue (CNR2_UnD / CNR1_UnD)
101613	'Nlrp6'	mRNA	-2.68922	0.00119191
108078	'Olr1'	mRNA	1.03665	0.0127999
109648	'Npy'	mRNA	1.48249	0.00309384
109828	'C7'	mRNA	-2.80075	0.0180862
11501	'Adam8'	mRNA	1.3919	1.03364e-09
12161	'Bmp6'	mRNA	-1.01973	0.00037441
12266	'C3'	mRNA	-1.45853	0.0380708
12491	'Cd36'	mRNA	1.70298	6.58822e-06
12493	'Cd37'	mRNA	1.00503	2.59742e-05
12519	'Cd80'	mRNA	1.07177	0.00190614
12523	'Cd84'	mRNA	1.63624	3.41657e-15
12983	'Csf2rb'	mRNA	1.12537	2.70511e-06
12984	'Csf2rb2'	mRNA	1.11181	5.48168e-06
13011	'Cst7'	mRNA	1.50088	0.00233496
13038	'Ctsk'	mRNA	1.23553	1.86156e-12
13040	'Ctss'	mRNA	1.72578	7.53007e-10
13058	'Cybb'	mRNA	1.83435	3.08723e-09
140497	'Cd300c2'	mRNA	1.47692	4.72574e-11
14289	'Fpr2'	mRNA	1.35344	1.01958e-05
14728	'Lilrb4a'	mRNA	1.40207	1.28652e-08
14990	'H2-M2'	mRNA	3.41135	3.21389e-06
15945	'Cxcl10'	mRNA	1.23296	8.82e-05
16181	'Il1rn'	mRNA	1.75445	3.88539e-14
16365	'Acod1'	mRNA	1.43395	0.000762944
16534	'Kcnn4'	mRNA	1.14016	0.000193308
16797	'Lat'	mRNA	1.32719	0.000199915
16854	'Lgals3'	mRNA	1.98935	1.99754e-17
17079	'Cd180'	mRNA	1.249	5.28834e-08
17085	'Ly9'	mRNA	1.46651	1.2891e-09
17175	'Masp2'	mRNA	1.52315	0.000896667
17329	'Cxcl9'	mRNA	1.28336	0.040294
17474	'Clec4d'	mRNA	1.72647	8.6363e-12
17476	'Mpeg1'	mRNA	1.18421	2.74323e-07
17916	'Myo1f'	mRNA	1.41659	2.05468e-12
18173	'Slc11a1'	mRNA	1.30851	2.68954e-09
18405	'Orm1'	mRNA	2.36431	0.00650019
18733	'Pirb'	mRNA	1.0699	5.38272e-09
18751	'Prkcb'	mRNA	1.0347	2.36938e-06
18826	'Lcp1'	mRNA	1.07828	3.19552e-11
19200	'Pstpip1'	mRNA	1.09083	3.41402e-14
19204	'Ptafr'	mRNA	1.37454	4.11584e-13
20201	'S100a8'	mRNA	1.08832	0.000242807
20302	'Ccl3'	mRNA	1.56608	1.05002e-05
20303	'Ccl4'	mRNA	1.54075	3.64266e-08
20308	'Ccl9'	mRNA	1.42342	7.61364e-16
20310	'Cxcl2'	mRNA	1.4746	0.000311089
20375	'Spi1'	mRNA	1.08759	1.19547e-07
20706	'Serpinb9b'	mRNA	1.62726	3.42375e-06
216799	'Nlrp3'	mRNA	1.35401	7.92408e-07
217304	'Cd300lb'	mRNA	1.49306	6.58117e-09
217305	'Cd300ld'	mRNA	1.50279	2.03845e-06
21926	'Tnf'	mRNA	1.41194	2.01869e-07
21943	'Tnfsf11'	mRNA	1.29518	0.00167269
22177	'Tyrobp'	mRNA	1.28121	3.71407e-09
227288	'Cxcr1'	mRNA	2.1231	0.0105508
232413	'Clec12a'	mRNA	1.16719	3.52652e-08
23845	'Clec5a'	mRNA	1.27835	4.15737e-07
23900	'Hcst'	mRNA	1.10757	1.19444e-05
26888	'Clec4a2'	mRNA	1.079	3.93265e-05
279572	'Tlr13'	mRNA	1.38748	2.18204e-10
330122	'Cxcl3'	mRNA	1.54906	5.80603e-06
435653	'Fcrlb'	mRNA	1.62951	9.83109e-09
56619	'Clec4e'	mRNA	1.89884	4.07998e-09
56620	'Clec4n'	mRNA	1.05053	0.000507935
56644	'Clec7a'	mRNA	1.63345	6.86645e-11
56743	'Lat2'	mRNA	1.58483	6.66891e-24
58185	'Rsad2'	mRNA	1.0253	0.00533231
58218	'Trem3'	mRNA	1.04096	0.0421023
60533	'Cd274'	mRNA	1.11202	5.27084e-13
65221	'Slc15a3'	mRNA	1.42725	5.38272e-09
67405	'Nts'	mRNA	1.19594	0.0336313
67742	'Samsn1'	mRNA	1.04586	0.000220026
68279	'Mcoln2'	mRNA	1.10483	3.09881e-08
72169	'Trim29'	mRNA	1.94915	2.13876e-05
75345	'Slamf7'	mRNA	1.81718	2.80599e-06
75766	'Dcstamp'	mRNA	2.40015	1.68713e-06
83433	'Trem2'	mRNA	1.35029	1.36347e-08

### Sheet: CNR2 DD vs CNR1 DD
Gene ID	Gene Symbol	Type	log2 (CNR2_DD / CNR1_DD)	Qvalue (CNR2_DD / CNR1_DD)
100689	'Spon2'	mRNA	-1.41252	0.00499365
101613	'Nlrp6'	mRNA	8.84447	0.00029443
102639543	'Ifi206'	mRNA	-1.38003	0.00483404
108078	'Olr1'	mRNA	-1.89634	0.00551039
110135	'Fgb'	mRNA	15.9307	6.51277e-06
110382	'C8b'	mRNA	25.1191	3.45305e-14
11535	'Adm'	mRNA	-2.51843	0.000291137
11537	'Cfd'	mRNA	-2.0775	0.00213704
11658	'Alcam'	mRNA	1.35019	0.014336
11689	'Alox5'	mRNA	-1.26609	0.0144217
11806	'Apoa1'	mRNA	13.8322	2.03821e-06
11807	'Apoa2'	mRNA	10.0791	2.6393e-05
11808	'Apoa4'	mRNA	9.26112	0.0182593
11828	'Aqp3'	mRNA	-1.8578	0.0442195
12007	'Azgp1'	mRNA	25.6978	8.47241e-15
12169	'Bmx'	mRNA	1.18638	0.000678057
12269	'C4bp'	mRNA	11.2134	0.00102816
12279	'C9'	mRNA	9.81519	0.00185819
12288	'Cacna1c'	mRNA	1.3098	0.000235318
12477	'Ctla4'	mRNA	-1.35925	0.0230272
12484	'Cd24a'	mRNA	1.33051	2.30135e-05
12500	'Cd3d'	mRNA	-1.25024	0.00539961
12501	'Cd3e'	mRNA	-1.54175	0.0161876
12502	'Cd3g'	mRNA	-1.33677	0.0127774
12630	'Cfi'	mRNA	7.87729	2.04982e-07
12766	'Cxcr3'	mRNA	-1.31267	0.00938729
12774	'Ccr5'	mRNA	-1.10735	0.00118707
12825	'Col3a1'	mRNA	-1.09474	0.00170302
12944	'Crp'	mRNA	9.50518	0.000138213
13051	'Cx3cr1'	mRNA	-1.03894	0.00382889
13586	'Ear1'	mRNA	-2.8343	0.00980022
13733	'Adgre1'	mRNA	-1.07576	0.00677362
13874	'Ereg'	mRNA	-1.78879	0.000365364
14061	'F2'	mRNA	7.74221	0.00010869
14129	'Fcgr1'	mRNA	-1.28286	0.000288806
14161	'Fga'	mRNA	29.4678	4.64503e-19
14462	'Gata3'	mRNA	-2.70437	4.70743e-06
14598	'Ggt1'	mRNA	-2.86884	3.61817e-05
14825	'Cxcl1'	mRNA	-1.14488	0.0475282
14990	'H2-M2'	mRNA	2.48207	0.000681257
14997	'H2-M9'	mRNA	-2.05599	0.0471876
15007	'H2-Q10'	mRNA	5.44445	0.00148978
15013	'H2-Q2'	mRNA	5.20245	0.00104819
15019	'H2-Q8'	mRNA	-8.77687	4.35967e-05
15139	'Hc'	mRNA	6.58992	0.00105968
15223	'Foxj1'	mRNA	2.99772	0.000299734
15458	'Hpx'	mRNA	9.59611	6.58605e-06
15945	'Cxcl10'	mRNA	-1.30664	0.00614086
15951	'Ifi204'	mRNA	-1.21772	0.000135129
16161	'Il12rb1'	mRNA	-1.00326	0.000354384
16165	'Il13ra2'	mRNA	-1.70783	0.00289271
16175	'Il1a'	mRNA	1.43583	0.0462432
16184	'Il2ra'	mRNA	-1.12714	0.0324841
16193	'Il6'	mRNA	-1.68646	0.000113886
16644	'Kng1'	mRNA	5.02568	0.0440583
16687	'Krt6a'	mRNA	2.73779	0.0407661
16819	'Lcn2'	mRNA	4.76704	2.26527e-08
17002	'Ltf'	mRNA	7.44821	1.12611e-07
17082	'Il1rl1'	mRNA	-1.43259	0.000322884
171285	'Havcr2'	mRNA	-1.4154	4.37919e-06
17175	'Masp2'	mRNA	4.69802	0.000157187
17194	'Mbl1'	mRNA	25.1955	2.87408e-14
17195	'Mbl2'	mRNA	26.5773	1.04913e-15
17242	'Mdk'	mRNA	1.05292	0.00424749
17392	'Mmp3'	mRNA	1.11388	0.019062
18106	'Cd244a'	mRNA	-1.86661	0.000264761
18405	'Orm1'	mRNA	6.50758	0.00120223
18406	'Orm2'	mRNA	5.76402	0.0185869
18566	'Pdcd1'	mRNA	-1.2724	0.0284667
18605	'Enpp1'	mRNA	-1.25179	1.18272e-05
18646	'Prf1'	mRNA	-1.87318	0.0150353
192201	'Wfdc15b'	mRNA	4.97333	0.00752705
19288	'Ptx3'	mRNA	-1.20741	5.45501e-11
19824	'Trim10'	mRNA	2.0115	0.0313969
20219	'Apcs'	mRNA	24.5634	1.35366e-13
20293	'Ccl12'	mRNA	-1.50131	0.00498693
20296	'Ccl2'	mRNA	-1.9045	1.52043e-09
20299	'Ccl22'	mRNA	-1.2529	8.34005e-07
20302	'Ccl3'	mRNA	1.53543	0.0482807
20306	'Ccl7'	mRNA	-1.63127	1.9235e-07
20309	'Cxcl15'	mRNA	7.05174	0.0066884
20312	'Cx3cl1'	mRNA	-1.01741	0.00103851
20390	'Sftpd'	mRNA	9.90068	1.03185e-09
20555	'Slfn1'	mRNA	-1.14269	0.0257896
20706	'Serpinb9b'	mRNA	-2.90118	9.15478e-05
20709	'Serpinb9f'	mRNA	-5.86482	2.45356e-05
20710	'Serpinb9e'	mRNA	-7.90393	1.05263e-13
20737	'Spn'	mRNA	-1.16749	4.5628e-05
21943	'Tnfsf11'	mRNA	-1.98219	2.80093e-05
21946	'Pglyrp1'	mRNA	2.29271	0.000131936
21949	'Tnfsf8'	mRNA	-2.04301	1.39153e-06
22370	'Vtn'	mRNA	4.58951	0.0107425
226695	'Ifi205'	mRNA	-1.48548	7.34833e-05
230558	'C8a'	mRNA	11.2286	0.00296024
234199	'Fgl1'	mRNA	8.74479	4.86865e-05
235135	'Tmem45b'	mRNA	3.26205	0.0164495
236312	'Ifi209'	mRNA	-1.08532	0.00430905
242122	'Vtcn1'	mRNA	2.57689	0.00122687
243958	'Siglecg'	mRNA	-2.01687	0.00048839
252837	'Ackr4'	mRNA	-3.01442	0.000193746
259301	'Leap2'	mRNA	8.14394	0.0483618
26365	'Ceacam1'	mRNA	1.48995	0.0193364
26366	'Ceacam10'	mRNA	-3.89607	0.000314096
26437	'Psg17'	mRNA	2.52693	0.0277214
276950	'Slfn8'	mRNA	-1.12192	0.00329743
321019	'Gpr183'	mRNA	-1.53907	0.00230922
380924	'Olfm4'	mRNA	3.32283	0.000192171
381308	'Ifi211'	mRNA	-1.0412	0.000196629
384059	'Tlr12'	mRNA	1.3369	0.0162355
387510	'Ifnk'	mRNA	-5.73309	0.000414056
50928	'Klrg1'	mRNA	-1.21265	0.0159006
53791	'Tlr5'	mRNA	-1.31863	0.00142998
54139	'Irf6'	mRNA	3.362	5.56823e-10
54725	'Cadm1'	mRNA	1.17017	0.000531204
55985	'Cxcl13'	mRNA	-2.27384	0.00840258
56221	'Ccl24'	mRNA	-1.28341	0.0257312
56838	'Ccl28'	mRNA	3.64903	2.64037e-05
57757	'Pglyrp2'	mRNA	4.35257	0.0231821
58206	'Zbtb32'	mRNA	-1.6464	0.00131337
58210	'Sectm1b'	mRNA	8.94473	9.57501e-07
64435	'Fcamr'	mRNA	3.78485	0.0313016
66107	'Wfdc21'	mRNA	4.87124	0.0173873
66438	'Hamp2'	mRNA	7.88706	0.00806253
667034	'Pnp2'	mRNA	-1.09097	8.23365e-07
66873	'Tril'	mRNA	1.03169	0.000578694
67701	'Wfdc2'	mRNA	10.0985	8.52117e-13
68713	'Ifitm1'	mRNA	1.58222	0.0109313
68891	'Cd177'	mRNA	-1.45224	0.00840066
69097	'Trim15'	mRNA	3.60201	0.0085149
69379	'C8g'	mRNA	4.60492	0.00498693
75863	'Clec4g'	mRNA	6.73074	0.00434056
77125	'Il33'	mRNA	-1.21636	0.00330896
77777	'Ulbp1'	mRNA	-1.23859	0.000118243
78473	'Skap1'	mRNA	-1.16765	0.0442344
81897	'Tlr9'	mRNA	-1.26234	0.0284402
84506	'Hamp'	mRNA	11.8406	0.00151751
93806	'Serpinb9g'	mRNA	-4.81425	0.00248871
94175	'Hrg'	mRNA	27.1206	2.69465e-16
94185	'Tnfrsf21'	mRNA	-1.29011	0.000632346
99571	'Fgg'	mRNA	13.5533	1.3603e-05
